# Revealing COVID-19 Transmission by SARS-CoV-2 Genome Sequencing and Agent Based Modelling

**DOI:** 10.1101/2020.04.19.048751

**Authors:** Rebecca J Rockett, Alicia Arnott, Connie Lam, Rosemarie Sadsad, Verlaine Timms, Karen-Ann Gray, John-Sebastian Eden, Sheryl Chang, Mailie Gall, Jenny Draper, Eby Sim, Nathan L Bachmann, Ian Carter, Kerri Basile, Roy Byun, Matthew V O’Sullivan, Sharon C-A Chen, Susan Maddocks, Tania C. Sorrell, Dominic E Dwyer, Edward C Holmes, Jen Kok, Mikhail Prokopenko, Vitali Sintchenko

**Author notes:** these authors contributed equally (Rebecca J Rockett, Alicia Arnott). **Corresponding author**: Dr Rebecca Rockett, Sydney Medical School-Westmead, The University of Sydney, Australia, **Email**.

## Abstract

Community transmission of the new coronavirus SARS-CoV-2 is a major public health concern that remains difficult to assess. We present a genomic survey of SARS-CoV-2 from a during the first 10 weeks of COVID-19 activity in New South Wales, Australia. Transmission events were monitored prospectively during the critical period of implementation of national control measures. SARS-CoV-2 genomes were sequenced from 209 patients diagnosed with COVID-19 infection between January and March 2020. Only a quarter of cases appeared to be locally acquired and genomic-based estimates of local transmission rates were concordant with predictions from a computational agent-based model. This convergent assessment indicates that genome sequencing provides key information to inform public health action and has improved our understanding of the COVID-19 evolution from outbreak to epidemic.

---

In January 2020, a novel betacoronavirus (*Coronaviridae*), named Severe Acute Respiratory Syndrome coronavirus-2 (SARS-CoV-2), was identified as the etiologic agent of a cluster of pneumonia cases occurring in Wuhan City, Hubei Province, China, which were first reported in late December 2019^1,2^. The disease arising from SARS-CoV-2 infection, Coronavirus disease 2019 (COVID-19), subsequently spread rapidly worldwide. The World Health Organization (WHO) declared COVID-19 a pandemic on March 11^th^ 2020, when 118,000 cases had been reported from 110 countries. As of 18^th^ April 2020, the number of global cases had surpassed 2,000,000, following multiple worldwide independent importations of infection from visitors and returned travellers making the control of this disease of prime global public health importance^3,4^. Major outbreaks have been documented in South Korea, Iran, the USA and Europe^2,3^. At the time of writing, person-to-person transmission had been documented primarily through household contacts^5^, with up to 85% of human-to-human transmission occurring in family or household clusters^6,7^. The rapid growth in the number of COVID-19 cases with associated morbidity and mortality has overburdened healthcare facilities and the workforce. However, our understanding of the natural history and mechanisms of disease spread remain limited.

These events, combined with estimations from epidemic models, have led to unprecedented measures of disease control being instituted by national governments with profound costs to citizens and economies. Epidemic models of COVID-19 have suggested that virus transmission can be significantly disrupted by rapid detection and quarantine of infectious cases and their close contacts^8^. However, validation of COVID-19 modelling predictions is becoming increasingly important since many are built using incomplete and inconsistent data and thus produce divergent outcomes^9,10^, thus affecting confidence in public health policy directions. Here, we use the combination of near real-time SARS-CoV-2 genomic and public health surveillance data to verify inferences from computational models. Genomic epidemiology has become a high-resolution tool for public health surveillance and disease control^11-13^ and the COVID-19 pandemic has triggered unrivalled efforts for the real-time genome sequencing of SARS-CoV-2. Indeed, thousands of SARS-CoV-2 genomes have already been sequenced and made publicly available on GISAID (the Global Initiative on Sharing All Influenza Data)^14^. Importantly, the ongoing analysis of this global data set suggests no significant differences or links between SARS-CoV-2 genome sequence variability and virus transmissibility or disease severity^15^. However, even during these early stages of the global pandemic, genomic surveillance has been used to differentiate currently circulating strains into distinct, geographically based lineages and reveal multiple SARS-CoV-2 importations into geographical regions of China and the USA^16,17^.

Australia, as an island country between the Pacific and Indian oceans with strong traffic of people to and from COVID-19 hotspots in Asia, Europe and North America, has experienced unique challenges and opportunities in responding to the pandemic. The first laboratory-confirmed COVID-19 patients were diagnosed in Melbourne and Sydney on 25^th^ and 26^th^ of January 2020, respectively. Since then, and as of the end of this study period on March 29^th^ 2020, 4159 cases had been confirmed in Australia with 1981 cases (47.6%) occurring in New South Wales (NSW), the most populous state of Australia (24.5/100,000 population)^18^. The Australian Government introduced progressive epidemic mitigation measures on 23^rd^ March 2020 to limit social interactions, reduce virus diffusion and prevent community-based transmissions. This strategy has been supported by widely available testing for SARS-CoV-2 in NSW, with 1541 tests performed per 100,000 residents^19^.

In this study, we examine the value of near-real time genome sequencing of SARS-CoV-2 in understanding of local transmission pathways during the containment stage of the COVID-19 epidemic and compare findings from the genomic surveillance of SARS-CoV-2 with predictions of a computational agent-based model. This comparison was performed to assess the impact of potential sampling bias in genomic surveillance as well as to validate model-based inferences using experimental data. The synergistic use of high-resolution genomic surveillance and computational agent-based modelling not only improves our understanding of SARS-CoV-2 transmission chains in the community and the evolution of this novel virus but is essential for helping mitigate community-based transmissions.
