## Supplementary material for "Revealing COVID-19 Transmission by SARS-CoV-2 Genome Sequencing and Agent Based Modelling": Bioinformatic metrics of consensus SARS-CoV-2 genome sequences

### Sheet: Sheet1
GISAID Virus name	Date of Collection	acqu_loc	cluster_id	Total reads	Average depth	Minimum depth	Maximum depth	Coverage	Pangolin Lineage	Pangolin UFbootstrap	Comment
hCoV-19/Australia/NSW11/2020|EPI_ISL_413597|2020-03-02	2020-03-02	Overseas	2.3	122062	292.562	22	937	305.155	B.4.1	88	GISAID Consensus sequence generated with Geneious prime 2020.0.5
hCoV-19/Australia/NSW12/2020|EPI_ISL_413598|2020-03-04	2020-03-04	Overseas	Not clustered	142572	348.871	34	1103	356.43	B.4.1	86	GISAID Consensus sequence generated with Geneious prime 2020.0.5
hCoV-19/Australia/NSW13/2020|EPI_ISL_413599|2020-03-04	2020-03-04	Locally acquired-known epi link or cluster	2.1	146012	347.988	39	1071	365.03	B.4.2	89	GISAID Consensus sequence generated with Geneious prime 2020.0.5
hCoV-19/Australia/NSW14/2020|EPI_ISL_413600|2020-03-03	2020-03-03	Locally acquired-known epi link or cluster	2.4	112792	268.54	37	854	281.98	B.4	78	GISAID Consensus sequence generated with Geneious prime 2020.0.5
hCoV-19/Australia/NSW08/2020|EPI_ISL_413594|2020-02-28	2020-02-28	Overseas	4	169364	415.769	30	1260	423.41	B	90	GISAID Consensus sequence generated with Geneious prime 2020.0.5
hCoV-19/Australia/NSW219/202	2020-02-28	Overseas	4	93816	227.399	21	812	234.54	B	91
hCoV-19/Australia/NSW217/2020	2020-03-02	Overseas	2.3	123816	294.247	48	866	309.54	B.4.1	89
hCoV-19/Australia/NSW07/2020|EPI_ISL_413214|2020-02-29	2020-03-02	Locally acquired-contact not identified	2	1362888	3409.03	250	9996	1419.55	B.4.2	76	GISAID Consensus sequence generated with Geneious prime 2020.0.5
hCoV-19/Australia/NSW10/2020|EPI_ISL_413596|2020-02-28	2020-02-28	Overseas	4	212982	517.184	68	1470	532.455	B	91	GISAID Consensus sequence generated with Geneious prime 2020.0.5
hCoV-19/Australia/NSW15/2020|EPI_ISL_417383|2020-03-03	2020-03-03	Locally acquired-known epi link or cluster	2.1	666076	1662.6	229	4282	1665.19	B.4.2	97	GISAID Consensus sequence generated with Geneious prime 2020.0.5
hCoV-19/Australia/NSW65/2020	2020-03-05	Locally acquired-known epi link or cluster	2.1	593808	1473.15	148	3958	1484.52	B.4.2	90
hCoV-19/Australia/NSW66/2020	2020-03-04	Locally acquired-known epi link or cluster	2.1	567818	1412.45	201	3634	1419.55	B.4.2	90
hCoV-19/Australia/NSW155/2020	2020-03-06	Overseas	1	472070	1177.79	148	3367	1180.17	B	99
hCoV-19/Australia/NSW18/2020|EPI_ISL_417384|2020-03-05	2020-03-05	Locally acquired-known epi link or cluster	Not clustered	651576	1621.58	246	4408	1628.94	B.4	77	GISAID Consensus sequence generated with Geneious prime 2020.0.5
CoV-19/Australia/NSW19/2020|EPI_ISL_417385|2020-03-06	2020-03-06	Overseas	Not clustered	596772	1496.98	146	4175	1491.93	B.4	75	GISAID Consensus sequence generated with Geneious prime 2020.0.5
hCoV-19/Australia/NSW152/2020	2020-03-06	Overseas	1	570684	1424.21	214	3912	1426.71	B	100
hCoV-19/Australia/NSW21/2020|EPI_ISL_417386|2020-03-04	2020-03-04	Locally acquired-known epi link or cluster	2	539380	1344.1	72	4122	1348.45	B.4.2	76	GISAID Consensus sequence generated with Geneious prime 2020.0.5
hCoV-19/Australia/NSW22/2020	2020-03-03	Locally acquired-known epi link or cluster	2.1	272918	684.492	56	1971	682.295	B.4.2	90
hCoV-19/Australia/NSW23/2020	2020-03-04	Locally acquired-known epi link or cluster	2.1	520402	1302.73	172	3638	1301.01	B.4.2	98
hCoV-19/Australia/NSW24/2020|EPI_ISL_417387|2020-03-06	2020-03-06	Locally acquired-known epi link or cluster	2.2	632592	1593.99	240	4835	1581.48	B.4.1	87	GISAID Consensus sequence generated with Geneious prime 2020.0.5
hCoV-19/Australia/NSW25/2020|EPI_ISL_417388|2020-03-05	2020-03-05	Overseas	3.1	670378	1685.73	116	5987	1675.94	B.6	100	GISAID Consensus sequence generated with Geneious prime 2020.0.5
hCoV-19/Australia/NSW26/2020|EPI_ISL_417389|2020-03-09	2020-03-09	Locally acquired-known epi link or cluster	2.1	689384	1744.48	167	5016	1723.46	B.4.2	90	GISAID Consensus sequence generated with Geneious prime 2020.0.5
hCoV-19/Australia/NSW27/2020|EPI_ISL_417390|2020-03-08	2020-03-08	Overseas	1.1	820938	2064.18	116	6908	2052.34	B	96	GISAID Consensus sequence generated with Geneious prime 2020.0.5
hCoV-19/Australia/NSW28/2020|EPI_ISL_417391|2020-03-08	2020-03-08	Locally acquired-known epi link or cluster	2.1	618346	1557.56	147	4808	1545.87	B.4.2	88	GISAID Consensus sequence generated with Geneious prime 2020.0.5
hCoV-19/Australia/NSW29/2020	2020-03-08	Overseas	5	805186	2030.81	228	5967	2012.96	B.2	81
hCoV-19/Australia/NSW154/2020	2020-03-09	Overseas	1	803462	2027.08	211	5948	2008.65	B	100
hCoV-19/Australia/NSW31/2020|EPI_ISL_417392|2020-03-10	2020-03-10	Locally acquired-known epi link or cluster	2.1	928384	2339.75	450	6664	2320.96	B.4.2	97	GISAID Consensus sequence generated with Geneious prime 2020.0.5
hCoV-19/Australia/NSW153/2020	2020-03-08	Overseas	1	885402	2227.58	236	6762	2213.51	B	100
hCoV-19/Australia/NSW33/2020	2020-03-06	Locally acquired-known epi link or cluster	Not clustered	1255378	3109.27	186	9999	3138.45	B.4.2	76
hCoV-19/Australia/NSW34/2020	2020-03-11	Locally acquired-known epi link or cluster	2	375552	928.242	50	3170	938.88	B.4.2	71
hCoV-19/Australia/NSW35/2020|EPI_ISL_417393|2020-03-08	2020-03-08	Locally acquired-known epi link or cluster	2.1	545630	1365.56	125	3633	1364.08	B.4.2	86	GISAID Consensus sequence generated with Geneious prime 2020.0.5
hCoV-19/Australia/NSW36/2020|EPI_ISL_417394|2020-03-10	2020-03-10	Locally acquired-contact not identified	Not clustered	530648	1320.16	204	3434	1326.62	B.2.1	80	GISAID Consensus sequence generated with Geneious prime 2020.0.5
hCoV-19/Australia/NSW37/2020|EPI_ISL_417395|2020-03-10	2020-03-10	Locally acquired-known epi link or cluster	14	429550	1045.41	231	3314	1073.88	A.1	100	GISAID Consensus sequence generated with Geneious prime 2020.0.5
hCoV-19/Australia/NSW38/2020|EPI_ISL_417396|2020-03-10	2020-03-10	Locally acquired-contact not identified	3.1	561052	1404.92	205	3931	1402.63	B.6	76	GISAID Consensus sequence generated with Geneious prime 2020.0.5
hCoV-19/Australia/NSW39/2020|EPI_ISL_417397|2020-03-11	2020-03-11	Locally acquired-contact not identified	6	551728	1382.51	77	4118	1379.32	B	100	GISAID Consensus sequence generated with Geneious prime 2020.0.5
hCoV-19/Australia/NSW40/2020|EPI_ISL_417398|2020-03-11	2020-03-11	Locally acquired-known epi link or cluster	2.1	543356	1363.28	148	3663	1358.39	B.4.2	89	GISAID Consensus sequence generated with Geneious prime 2020.0.5
hCoV-19/Australia/NSW41/2020|EPI_ISL_417399|2020-03-10	2020-03-10	Overseas	7	628506	1567.49	250	4102	1571.27	B.2.1	97	GISAID Consensus sequence generated with Geneious prime 2020.0.5
hCoV-19/Australia/NSW102/2020	2020-03-11	Locally acquired-known epi link or cluster	Not clustered	419142	1052.42	150	2667	1047.86	B	100
hCoV-19/Australia/NSW103/2020	2020-03-10	Locally acquired-contact not identified	6	491384	1234.54	170	3196	1228.46	B	100
hCoV-19/Australia/NSW44/2020|EPI_ISL_417400|2020-03-10	2020-03-10	Overseas	3.1	376012	945.105	127	2500	940.03	B.6	99	GISAID Consensus sequence generated with Geneious prime 2020.0.5
hCoV-19/Australia/NSW45/2020|EPI_ISL_417401|2020-03-13	2020-03-13	Overseas	3.1	490916	1232.76	138	3113	1227.29	B.6	100	GISAID Consensus sequence generated with Geneious prime 2020.0.5
hCoV-19/Australia/NSW46/2020	2020-03-10	Overseas	8	431158	1081.12	1	2787	1077.89	B.3	100
hCoV-19/Australia/NSW47/2020|EPI_ISL_417402|2020-03-13	2020-03-13	Locally acquired-known epi link or cluster	9	434990	1093	165	2770	1087.47	B.1.5	68	GISAID Consensus sequence generated with Geneious prime 2020.0.5
hCoV-19/Australia/NSW48/2020|EPI_ISL_417403|2020-03-14	2020-03-14	Overseas	3.1	393518	990.451	101	2645	983.795	B.6	100	GISAID Consensus sequence generated with Geneious prime 2020.0.5
hCoV-19/Australia/NSW49/2020	2020-03-10	Locally acquired-contact not identified	3.1	293028	734.858	97	2078	732.57	B.6	81
hCoV-19/Australia/NSW50/2020|EPI_ISL_417404|2020-03-12	2020-03-12	Overseas	1	596386	1506.97	41	5149	1490.96	B	99	GISAID Consensus sequence generated with Geneious prime 2020.0.5
hCoV-19/Australia/NSW51/2020	2020-03-10	Overseas	7	570454	1440.54	140	5056	1426.13	B.2.1	94
hCoV-19/Australia/NSW52/2020|EPI_ISL_417405|2020-03-11	2020-03-11	Overseas	5	436284	1103.05	169	3295	1090.71	B.2	83	GISAID Consensus sequence generated with Geneious prime 2020.0.5
hCoV-19/Australia/NSW53/2020|EPI_ISL_417406|2020-03-11	2020-03-11	Unknown	Not clustered	373222	941.887	78	3549	933.055	B.4	74	GISAID Consensus sequence generated with Geneious prime 2020.0.5
hCoV-19/Australia/NSW54/2020|EPI_ISL_417407|2020-03-14	2020-03-14	Locally acquired-known epi link or cluster	1	516036	1303.73	117	4092	1290.09	B	99	GISAID Consensus sequence generated with Geneious prime 2020.0.5
hCoV-19/Australia/NSW111/2020	2020-03-16	Locally acquired-known epi link or cluster	9	444032	1123.06	55	3567	1110.08	B.1.5	73
hCoV-19/Australia/NSW56/2020|EPI_ISL_417408|2020-03-17	2020-03-17	Overseas	10	510044	1284.23	6	4402	1275.11	B.2.2	80	GISAID Consensus sequence generated with Geneious prime 2020.0.5
hCoV-19/Australia/NSW04/2020|EPI_ISL_417030|2020-01-24	2020-01-24	Overseas	Not clustered	508536	1272.56	6	3410	1271.34	A	None	GISAID Consensus sequence generated with Geneious prime 2020.0.5
hCoV-19/Australia/NSW57/2020|EPI_ISL_417409|2020-03-16	2020-03-16	Overseas	Not clustered	800374	1978.63	317	6623	2000.93	B.2.1	88	GISAID Consensus sequence generated with Geneious prime 2020.0.5
hCoV-19/Australia/NSW58/2020|EPI_ISL_417410|2020-03-16	2020-03-16	Overseas	16	678688	1685.39	294	4617	1696.72	B.2.1	95	GISAID Consensus sequence generated with Geneious prime 2020.0.5
hCoV-19/Australia/NSW59/2020	2020-03-17	Overseas	3.1	411472	1030.71	185	2951	1028.68	B.6	100
hCoV-19/Australia/NSW60/2020	2020-03-17	Overseas	10	568588	1421.4	9	4692	1421.47	B.2.2	81
hCoV-19/Australia/NSW61/2020|EPI_ISL_417411|2020-03-17	2020-03-17	Overseas	Not clustered	468708	1177.16	140	3767	1171.77	B.1	73	GISAID Consensus sequence generated with Geneious prime 2020.0.5
hCoV-19/Australia/NSW62/2020|EPI_ISL_417412|2020-03-17	2020-03-17	Overseas	8	500178	1254.25	139	3865	1250.44	B.3	85	GISAID Consensus sequence generated with Geneious prime 2020.0.5
hCoV-19/Australia/NSW63/2020	2020-03-17	Overseas	Not clustered	582994	1445.43	47	4291	1457.48	B	93
hCoV-19/Australia/NSW218/2020	2020-03-11	Overseas	8	785694	1063.35	13	10000	1964.23	B.3	72
hCoV-19/Australia/NSW112/2020	2020-03-15	Locally acquired-known epi link or cluster	9	870268	1259.12	94	10000	2175.67	B.1.5	70
hCoV-19/Australia/NSW177/2020	2020-03-23	Overseas	12	630380	1596.37	28	6478	1575.95	A.2	94
hCoV-19/Australia/NSW174/2020	2020-03-21	Overseas	15	1018490	2323.84	24	10000	2546.22	B.2.4	93
hCoV-19/Australia/NSW119/2020	2020-03-22	Overseas	17.2	670920	1699.82	43	7521	1677.3	B.1	82
hCoV-19/Australia/NSW178/2020	2020-03-21	Overseas	12	529308	1341.07	53	6264	1323.27	A.2	87
hCoV-19/Australia/NSW212/2020	2020-03-21	Overseas	12	413484	1047.7	0	5157	1033.71	A.2	87
hCoV-19/Australia/NSW95/2020	2020-03-23	Overseas	13	579070	1455.58	31	5521	1447.67	A.1	94
hCoV-19/Australia/NSW135/2020	2020-03-22	Overseas	18	678558	1711.08	14	8344	1696.39	B.1	80
hCoV-19/Australia/NSW157/2020	2020-03-22	Overseas	1	378936	954.449	17	4529	947.34	B	97
hCoV-19/Australia/NSW92/2020	2020-03-17	Overseas	11	833326	2078.76	48	9999	2083.32	A	72
hCoV-19/Australia/NSW170/2020	2020-03-22	Overseas	Not clustered	403626	1009.95	50	5337	1009.07	B.1	72
hCoV-19/Australia/NSW104/2020	2020-03-16	Locally acquired-contact not identified	6	612856	1552.87	70	8558	1532.14	B	99
hCoV-19/Australia/NSW96/2020	2020-03-23	Overseas	13	597408	1509.49	33	6097	1493.52	A.1	88
hCoV-19/Australia/NSW120/2020	2020-03-22	Overseas	17.2	1066026	2679.19	109	9998	2665.07	B.1	83
hCoV-19/Australia/NSW90/2020	2020-03-22	Locally acquired-contact not identified	Not clustered	335356	800.188	0	3009	838.39	B.2.5	91
hCoV-19/Australia/NSW93/2020	2020-03-19	Overseas	11	988552	2419.33	118	6765	2471.38	A	74
hCoV-19/Australia/NSW146/2020	2020-03-23	Overseas	17.1	495300	1207.16	13	5269	1238.25	B.1	71
hCoV-19/Australia/NSW148/2020	2020-03-23	Overseas	17.1	467506	1141.09	8	5015	1168.77	B.1	69
hCoV-19/Australia/NSW200/2020	2020-03-23	Overseas	12	241352	585.447	14	1990	603.38	A.2	89
hCoV-19/Australia/NSW179/2020	2020-03-23	Locally acquired-known epi link or cluster	12	492814	1209.56	8	6057	1232.04	A.2	90
hCoV-19/Australia/NSW105/2020	2020-03-23	Overseas	6	713372	1733.89	21	7467	1783.43	B	100
hCoV-19/Australia/NSW175/2020	2020-03-18	Overseas	15	287764	703.824	18	3454	719.41	B.2.4	94
hCoV-19/Australia/NSW121/2020	2020-03-22	Overseas	17.2	914234	2204.36	253	9997	2285.59	B.1	82
hCoV-19/Australia/NSW128/2020	2020-03-22	Overseas	17.2	1080328	2658	352	8904	2700.82	B.1	70
hCoV-19/Australia/NSW80/2020	2020-03-21	Locally acquired-known epi link or cluster	Not clustered	720680	1776.51	63	9959	1801.7	B.2.1	76
hCoV-19/Australia/NSW187/2020	2020-03-22	Overseas	12	1015814	2495.31	10	9939	2539.53	A.2	94
hCoV-19/Australia/NSW136/2020	2020-03-23	Overseas	17.3	714086	1759.11	33	9997	1785.21	B.1	98
hCoV-19/Australia/NSW118/2020	2020-03-22	Locally acquired-known epi link or cluster	Not clustered	393074	959.614	15	6341	982.685	B	95
hCoV-19/Australia/NSW188/2020	2020-03-22	Overseas	12	951488	2330.83	51	9997	2378.72	A.2	91
hCoV-19/Australia/NSW206/2020	2020-03-22	Overseas	12	591440	1449.26	25	5779	1478.6	A.2	86
hCoV-19/Australia/NSW115/2020	2020-03-21	Overseas	20	283738	691.283	8	3825	709.345	B	96
hCoV-19/Australia/NSW167/2020	2020-03-22	Overseas	Not clustered	397166	971.472	16	5466	992.915	B	77
hCoV-19/Australia/NSW116/2020	2020-03-21	Overseas	20	674722	1647.56	42	9994	1686.81	B	99
hCoV-19/Australia/NSW211/2020	2020-03-21	Overseas	12	423122	1023.63	0	6536	1057.81	A.2	90
hCoV-19/Australia/NSW137/2020	2020-03-23	Overseas	17.3	541760	1324	10	6994	1354.4	B.1	98
hCoV-19/Australia/NSW180/2020	2020-03-22	Overseas	12	826912	2022.19	53	9996	2067.28	A.2	94
hCoV-19/Australia/NSW88/2020	2020-03-16	Locally acquired-known epi link or cluster	Not clustered	678648	1531.23	29	10000	1696.62	B.2.1	72
hCoV-19/Australia/NSW75/2020	2020-03-16	Locally acquired-known epi link or cluster	7	650144	1588.45	51	8046	1625.36	B.2.1	92
hCoV-19/Australia/NSW76/2020	2020-03-19	Overseas	7	1009887	1338.85	0	8611	2524.72	B.2.1	96
hCoV-19/Australia/NSW69/2020	2020-03-20	Locally acquired-known epi link or cluster	3	226336	551.403	11	3182	565.84	B.6	99
hCoV-19/Australia/NSW74/2020	2020-03-19	Overseas	Not clustered	439298	1075.6	16	5158	1098.24	B.6	99
hCoV-19/Australia/NSW198/2020	2020-03-23	Overseas	12	539210	1320.88	8	7509	1348.03	A.2	91
hCoV-19/Australia/NSW145/2020	2020-03-21	Overseas	17.2	565890	1386.99	41	8289	1414.72	B.1	69
hCoV-19/Australia/NSW181/2020	2020-03-21	Overseas	12	840222	2068.98	57	9637	2100.55	A.2	96
hCoV-19/Australia/NSW201/2020	2020-03-21	Overseas	12	365000	877.051	22	4573	912.5	A.2	89
hCoV-19/Australia/NSW83/2020	2020-03-20	Unknown	Not clustered	510104	1227.34	64	7645	1275.26	B.2.2	81
hCoV-19/Australia/NSW91/2020	2020-03-21	Overseas	Not clustered	479034	1152.32	38	6969	1197.59	B.2	69
hCoV-19/Australia/NSW182/2020	2020-03-21	Overseas	12	269902	658.324	16	3620	674.755	A.2	90
hCoV-19/Australia/NSW183/2020	2020-03-22	Overseas	12	943538	2313.74	87	7221	2358.84	A.2	96
hCoV-19/Australia/NSW164/2020	2020-03-22	Locally acquired-contact not identified	1.1	540278	1316.99	48	6644	1350.69	B	100
hCoV-19/Australia/NSW94/2020	2020-03-17	Overseas	14	649120	1596.3	43	7081	1622.8	A.1	78
hCoV-19/Australia/NSW101/2020	2020-03-16	Unknown	Not clustered	623938	1531.02	27	7147	1559.85	B	86
hCoV-19/Australia/NSW85/2020	2020-03-21	Unknown	5	363494	887.43	16	3968	908.735	B.2	69
hCoV-19/Australia/NSW156/2020	2020-03-18	Unknown	1	210736	504.677	9	2922	526.84	B	99
hCoV-19/Australia/NSW81/2020	2020-03-19	Locally acquired-known epi link or cluster	16	813954	1712.01	37	10000	2034.88	B.2.1	92
hCoV-19/Australia/NSW151/2020	2020-03-18	Unknown	Not clustered	449848	1099.77	55	6114	1124.62	B.1	72
hCoV-19/Australia/NSW100/2020	2020-03-19	Overseas	14	479314	1171.26	9	6036	1198.29	A.1	94
hCoV-19/Australia/NSW84/2020	2020-03-19	Overseas	Not clustered	459500	1126.29	30	6739	1148.75	B.2.2	72
hCoV-19/Australia/NSW114/2020	2020-03-19	Overseas	Not clustered	1389024	3159.79	30	9999	3472.56	B.1.5	69
hCoV-19/Australia/NSW86/2020	2020-03-19	Locally acquired-known epi link or cluster	Not clustered	525596	1286.91	34	6516	1313.99	B.2.2	73
hCoV-19/Australia/NSW213/2020	2020-03-17	Locally acquired-known epi link or cluster	23	579248	1422.15	23	9609	1448.12	A.3	66
hCoV-19/Australia/NSW214/2020	2020-03-17	Locally acquired-known epi link or cluster	23	353300	839.086	20	4559	883.25	A.3	66
hCoV-19/Australia/NSW113/2020	2020-03-17	Locally acquired-known epi link or cluster	9	795592	1978.08	61	9990	1988.98	B.1.5	67
hCoV-19/Australia/NSW77/2020	2020-03-17	Overseas	16	306752	747.34	19	4123	766.88	B.2.1	98
hCoV-19/Australia/NSW215/2020	2020-03-17	Locally acquired-known epi link or cluster	23	558452	1369.08	58	8026	1396.13	A.3	66
hCoV-19/Australia/NSW165/2020	2020-03-17	Overseas	Not clustered	342044	827.576	17	4819	855.11	B	95
hCoV-19/Australia/NSW216/2020	2020-03-17	Overseas	Not clustered	514884	1254.31	29	5750	1287.21	A.3	96
hCoV-19/Australia/NSW67/2020	2020-03-18	Overseas	3.1	733202	1823.55	63	9993	1833.01	B.6	100
hCoV-19/Australia/NSW176/2020	2020-03-18	Locally acquired-known epi link or cluster	Not clustered	538456	1324.41	0	8348	1346.14	B.2.1	77
hCoV-19/Australia/NSW158/2020	2020-03-16	Overseas	1	570482	1398.06	15	7240	1426.2	B	99
hCoV-19/Australia/NSW190/2020	2020-03-20	Overseas	12	780584	1937.89	63	9995	1951.46	A.2	96
hCoV-19/Australia/NSW143/2020	2020-03-21	Overseas	17.3	334822	815.209	19	5123	837.055	B.1	80
hCoV-19/Australia/NSW144/2020	2020-03-21	Overseas	17.3	515592	1258.85	29	6910	1288.98	B.1	80
hCoV-19/Australia/NSW168/2020	2020-03-21	Overseas	Not clustered	743608	1856.7	54	9453	1859.02	B.1.1	90
hCoV-19/Australia/NSW189/2020	2020-03-21	Overseas	12	484596	1183.97	37	6100	1211.49	A.2	95
hCoV-19/Australia/NSW110/2020	2020-03-21	Overseas	9	612898	1380.52	8	9999	1532.24	B.1.5	96
hCoV-19/Australia/NSW134/2020	2020-03-21	Overseas	17.2	620244	1516.09	6	10000	1550.61	B.1	70
hCoV-19/Australia/NSW171/2020	2020-03-21	Overseas	Not clustered	1162454	2677.69	53	9998	2906.14	B	97
hCoV-19/Australia/NSW72/2020	2020-03-22	Locally acquired-known epi link or cluster	3	1039470	2599.51	22	9999	2598.68	B.6	99
hCoV-19/Australia/NSW205/2020	2020-03-22	Overseas	12	809620	2051.13	6	9996	2024.05	A.2	95
hCoV-19/Australia/NSW197/2020	2020-03-23	Overseas	12	1171502	2902.9	23	10000	2928.76	A.2	88
hCoV-19/Australia/NSW199/2020	2020-03-23	Overseas	12	683292	1720.29	17	9983	1708.23	A.2	97
hCoV-19/Australia/NSW106/2020	2020-03-25	Overseas	6	511198	1277.15	166	3738	1277.99	B	100
hCoV-19/Australia/NSW142/2020	2020-03-24	Locally acquired-contact not identified	17.3	705964	1764.54	258	5144	1764.91	B.1	74
hCoV-19/Australia/NSW73/2020	2020-03-24	Locally acquired-known epi link or cluster	3	659362	1596.44	347	4799	1648.4	B	96
hCoV-19/Australia/NSW68/2020	2020-03-24	Overseas	3.1	635586	1591.96	42	4975	1588.96	B.6	100
hCoV-19/Australia/NSW184/2020	2020-03-25	Locally acquired-known epi link or cluster	12	453266	1138.01	129	3726	1133.16	A.2	92
hCoV-19/Australia/NSW208/2020	2020-03-20	Overseas	12	426554	1067.24	85	2527	1066.38	A.2	89
hCoV-19/Australia/NSW109/2020	2020-03-25	Overseas	9	308092	773.656	120	2464	770.23	B.1.5	95
hCoV-19/Australia/NSW209/2020	2020-03-20	Overseas	12	488424	1219.27	52	3291	1221.06	A.2	87
hCoV-19/Australia/NSW117/2020	2020-03-24	Overseas	Not clustered	941572	2381.73	220	7184	2353.93	B.1.5	72
hCoV-19/Australia/NSW70/2020	2020-03-22	Locally acquired-known epi link or cluster	3	736040	1854.22	40	5507	1840.1	B.6	99
hCoV-19/Australia/NSW162/2020	2020-03-23	Overseas	1	871932	2199	259	6121	2179.83	B	99
hCoV-19/Australia/NSW71/2020	2020-03-22	Locally acquired-known epi link or cluster	3	909466	2289.07	424	6985	2273.66	B.6	100
hCoV-19/Australia/NSW129/2020	2020-03-23	Overseas	17.2	948610	2371.17	123	6465	2371.53	B.1	72
hCoV-19/Australia/NSW138/2020	2020-03-23	Overseas	17.3	779946	1967.75	229	5936	1949.87	B.1	96
hCoV-19/Australia/NSW202/2020	2020-03-23	Locally acquired-known epi link or cluster	12	831156	2094.25	95	6744	2077.89	A.2	90
hCoV-19/Australia/NSW194/2020	2020-03-22	Overseas	12	1262994	3181.12	651	8777	3157.49	A.2	90
hCoV-19/Australia/NSW147/2020	2020-03-25	Locally acquired-contact not identified	17.1	956148	2406.85	449	6381	2390.37	B.1	71
hCoV-19/Australia/NSW203/2020	2020-03-22	Overseas	12	778148	1958.61	193	5767	1945.37	A.2	88
hCoV-19/Australia/NSW210/2020	2020-03-25	Unknown	Not clustered	824496	2074.75	202	5477	2061.24	A.2	87
hCoV-19/Australia/NSW195/2020	2020-03-21	Overseas	12	782084	1972.79	386	5092	1955.21	A.2	88
hCoV-19/Australia/NSW130/2020	2020-03-24	Overseas	17.2	988258	2484.24	505	6511	2470.64	B.1	70
hCoV-19/Australia/NSW97/2020	2020-03-22	Overseas	13	843220	2119.97	357	5639	2108.05	A.1	80
hCoV-19/Australia/NSW78/2020	2020-03-23	Overseas	16	936020	2361.62	22	6855	2340.05	B.2.1	97
hCoV-19/Australia/NSW166/2020	2020-03-25	Overseas	1	823032	2073.11	426	5610	2057.58	B	99
hCoV-19/Australia/NSW107/2020	2020-03-26	Locally acquired-contact not identified	6	846700	2117.03	129	6064	2116.75	B	100
hCoV-19/Australia/NSW64/2020	2020-03-20	Locally acquired-known epi link or cluster	2.1	783364	1967.88	241	5476	1958.41	B.4.2	90
hCoV-19/Australia/NSW98/2020	2020-03-25	Overseas	13	660146	1661.14	299	4378	1650.37	A.1	92
hCoV-19/Australia/NSW149/2020	2020-03-26	Overseas	17.1	549930	1386.27	230	3776	1374.83	B.1	69
hCoV-19/Australia/NSW89/2020	2020-03-23	Overseas	Not clustered	882584	2229.68	429	6098	2206.46	B.2.1	87
hCoV-19/Australia/NSW99/2020	2020-03-25	Overseas	13	634774	1597.69	354	4708	1586.93	A.1	80
hCoV-19/Australia/NSW122/2020	2020-03-26	Locally acquired-known epi link or cluster	17.2	676518	1702.49	313	4467	1691.3	B.1	85
hCoV-19/Australia/NSW169/2020	2020-03-20	Overseas	Not clustered	615804	1551.16	114	4202	1539.51	B	88
hCoV-19/Australia/NSW123/2020	2020-03-23	Overseas	17.2	806586	2034	413	5584	2016.46	B.1	83
hCoV-19/Australia/NSW159/2020	2020-03-24	Overseas	1	878794	2205.22	377	5680	2196.99	B	99
hCoV-19/Australia/NSW124/2020	2020-03-26	Unknown	17.2	832528	2099.06	397	5001	2081.32	B.1	84
hCoV-19/Australia/NSW131/2020	2020-03-23	Locally acquired-known epi link or cluster	17.2	883276	2224.9	439	5490	2208.19	B.1	73
hCoV-19/Australia/NSW160/2020	2020-03-24	Overseas	1	885518	2229.22	435	5727	2213.8	B	100
hCoV-19/Australia/NSW125/2020	2020-03-23	Overseas	17.2	669154	1678.87	256	4424	1672.88	B.1	84
hCoV-19/Australia/NSW191/2020	2020-03-26	Overseas	12	737436	1853.11	451	5102	1843.59	A.2	97
hCoV-19/Australia/NSW132/2020	2020-03-23	Locally acquired-known epi link or cluster	17.2	938048	2366.11	431	6171	2345.12	B.1	69
hCoV-19/Australia/NSW161/2020	2020-03-24	Overseas	1	919456	2315.8	466	5891	2298.64	B	99
hCoV-19/Australia/NSW163/2020	2020-03-20	Overseas	1	847274	2126.78	640	6338	2118.18	B	97
hCoV-19/Australia/NSW79/2020	2020-03-23	Overseas	16	850180	2139.29	388	5462	2125.45	B.2.1	96
hCoV-19/Australia/NSW133/2020	2020-03-26	Overseas	17.2	1003586	2515.99	437	6214	2508.97	B.1	71
hCoV-19/Australia/NSW204/2020	2020-03-23	Overseas	12	734972	1849.23	389	4995	1837.43	A.2	88
hCoV-19/Australia/NSW185/2020	2020-03-25	Locally acquired-known epi link or cluster	12	882964	2206.3	98	7326	2207.41	A.2	97
hCoV-19/Australia/NSW126/2020	2020-03-23	Overseas	17.2	649374	1635.71	304	4103	1623.43	B.1	88
hCoV-19/Australia/NSW139/2020	2020-03-25	Overseas	17.3	961788	2423.32	495	6008	2404.47	B.1	75
hCoV-19/Australia/NSW150/2020	2020-03-19	Overseas	Not clustered	385800	968.703	161	2422	964.5	B.1.11	71
hCoV-19/Australia/NSW192/2020	2020-03-25	Overseas	12	605240	1525.19	249	3895	1513.1	A.2	89
hCoV-19/Australia/NSW193/2020	2020-03-23	Locally acquired-known epi link or cluster	12	555496	1400.61	149	3953	1388.74	A.2	92
hCoV-19/Australia/NSW140/2020	2020-03-25	Overseas	17.3	879824	2212.38	429	5662	2199.56	B.1	79
hCoV-19/Australia/NSW87/2020	2020-03-24	Overseas	5	558832	1401.47	212	4258	1397.08	B.2	70
hCoV-19/Australia/NSW173/2020	2020-03-24	Overseas	Not clustered	448666	1128.93	27	3345	1121.66	B	87
hCoV-19/Australia/NSW141/2020	2020-03-22	Overseas	17.3	329920	826.995	163	2338	824.8	B.1	80
hCoV-19/Australia/NSW186/2020	2020-03-23	Overseas	12	479606	1205.52	198	3445	1199.02	A.2	91
hCoV-19/Australia/NSW108/2020	2020-03-19	Locally acquired-contact not identified	6	333684	839.195	141	2532	834.21	B	100
hCoV-19/Australia/NSW82/2020	2020-03-20	Overseas	16	399330	1003.68	183	2443	998.325	B.2.1	94
hCoV-19/Australia/NSW196/2020	2020-03-23	Overseas	12	546094	1373.43	221	4151	1365.23	A.2	88
hCoV-19/Australia/NSW207/2020	2020-03-21	Overseas	12	505704	1271.57	114	3768	1264.26	A.2	84
hCoV-19/Australia/NSW127/2020	2020-03-26	Unknown	17.2	459002	1153.56	126	3435	1147.51	B.1	84
hCoV-19/Australia/NSW01/2020|EPI_ISL_407893|2020-01-24	2020-01-24	Overseas	Not cluster - NSW Index case	previously described Eden et al Virus Evolution, 2020, 6(1): veaa027				24038	A	None
hCoV-19/Australia/NSW03/2020|EPI_ISL_408977|2020-01-25	2020-01-23	Overseas	Not clustered	previously described Eden et al Virus Evolution, 2020, 6(1): veaa027				2350	B	97
hCoV-19/Australia/NSW02/2020|EPI_ISL_408976|2020-01-22	2020-01-23	Overseas	Not clustered	previously described Eden et al Virus Evolution, 2020, 6(1): veaa027				2649	B	98
hCoV-19/Australia/NSW05/2020|EPI_ISL_412975|2020-02-28	2020-02-28	Overseas	Not clustered	previously described Eden et al Virus Evolution, 2020, 6(1): veaa027				997	B.4	79
hCoV-19/Australia/NSW06/2020|EPI_ISL_413213|2020-02-29	2020-03-01	Overseas	Not clustered	previously described Eden et al Virus Evolution, 2020, 6(1): veaa027				363	B.4.1	87
